# Allelic variants confer Arabidopsis adaptation to small regional environmental differences

**DOI:** 10.1101/2023.09.18.558200

**Authors:** Raúl Y. Wijfjes, René Boesten, Frank F. M. Becker, Tom P. J. M. Theeuwen, Basten L. Snoek, Maria Mastoraki, Jelle J. Verheijen, Nuri Güvencli, Lissy-Anne M. Denkers, Maarten Koornneef, Fred A. van Eeuwijk, Sandra Smit, Dick de Ridder, Mark G.M. Aarts

## Abstract

Natural populations of *Arabidopsis thaliana* provide powerful systems to study adaptation of wild plant species. Previous research has predominantly focused on global populations or accessions collected from regions with diverse climates. However, little is known about the genetics underlying adaptation in regions with mild environmental clines. We have examined a diversity panel consisting of 192 *A. thaliana* accessions collected from the Netherlands, a region with limited climatic variation. Despite the relatively uniform climate, we identified compelling evidence of local adaptation within this population. Notably, semidwarf accessions, due to mutation of the *GIBBERELLIC ACID REQUIRING 5* (*GA5*) gene, occur at a relatively high frequency near the coast and these displayed enhanced tolerance to high wind velocities. Additionally, we evaluated the performance of the population under iron deficiency conditions and found that allelic variation in the *FE SUPEROXIDE DISMUTASE 3* (*FSD3*) gene affects tolerance to low iron levels. Moreover, we explored patterns of local adaptation to environmental clines in temperature and precipitation, observing that allelic variation at *LA RELATED PROTEIN 1C* (*LARP1c*) likely affects drought tolerance. Not only is the genetic variation observed in a diversity panel of *A. thaliana* collected in a region with mild environmental clines comparable to that in collections sampled over larger geographic ranges, it is also sufficiently rich to elucidate the genetic and environmental factors underlying natural plant adaptation.
