## Supplemental Tables for "Allelic variants confer Arabidopsis adaptation to small regional environmental differences"

### Sheet: S1
Table S1: Genes of which function is predicted to be disrupted by deletions in the DartMap panel
Gene ID	Gene name (if known)
AT1G03720
AT1G03720
AT1G04625
AT1G06630
AT1G06630
AT1G06630
AT1G06630
AT1G06630
AT1G09995
AT1G09995
AT1G10000
AT1G11370	PME56
AT1G11520
AT1G12200	FMO
AT1G12200
AT1G12340
AT1G12490
AT1G13350
AT1G13350
AT1G13350
AT1G14800
AT1G15610
AT1G15610
AT1G15620
AT1G15680
AT1G18193
AT1G18830	SEC31A
AT1G18830	SEC31A
AT1G19040
AT1G19260
AT1G20280
AT1G20290
AT1G20490
AT1G20490	4CLL3
AT1G23610
AT1G23640	F5O8.19
AT1G23960
AT1G23965
AT1G24000
AT1G24220
AT1G24380
AT1G24480
AT1G24480
AT1G26815
AT1G27610
AT1G27610
AT1G28450	AGL58
AT1G29590	EIF4E2
AT1G29620
AT1G29830
AT1G29830
AT1G29830
AT1G29830
AT1G30160
AT1G30160
AT1G31080
AT1G31090
AT1G31095
AT1G31270
AT1G31390
AT1G31400
AT1G31555
AT1G31600
AT1G31600	TRM9
AT1G31600	ALKBH8
AT1G32575
AT1G32720
AT1G33710
AT1G33920	PP2A4
AT1G34095
AT1G34400
AT1G35320
AT1G35320
AT1G36085
AT1G36272
AT1G45100
AT1G45100
AT1G45163
AT1G45165
AT1G46696
AT1G47300
AT1G47389
AT1G47690
AT1G47786
AT1G47790
AT1G47800
AT1G47813
AT1G47940
AT1G48285
AT1G48720
AT1G49680
AT1G50290
AT1G51820
AT1G51820
AT1G51840
AT1G51870
AT1G51870
AT1G52191
AT1G52260	PDIL1-5
AT1G52270
AT1G52618
AT1G52950
AT1G52950
AT1G52990
AT1G52990
AT1G53815
AT1G53935
AT1G53935
AT1G55370	NDF5
AT1G55380
AT1G55700
AT1G55710
AT1G56100
AT1G56100
AT1G56100
AT1G57630
AT1G57650
AT1G57650
AT1G57650
AT1G57650
AT1G57906
AT1G58090
AT1G58242
AT1G58245
AT1G58265
AT1G58410
AT1G58410	RXW24L
AT1G58450
AT1G58450	TPR6
AT1G59780
AT1G59780
AT1G59780
AT1G59780
AT1G59780
AT1G59780
AT1G59780
AT1G59780
AT1G59780
AT1G59780
AT1G59780
AT1G59780
AT1G59780
AT1G59780
AT1G59780
AT1G59780
AT1G59780
AT1G59780
AT1G59780
AT1G59780
AT1G59780
AT1G59780
AT1G59780
AT1G59780
AT1G59780
AT1G59780
AT1G59780
AT1G59780
AT1G59780
AT1G59780
AT1G59780
AT1G59780
AT1G59780
AT1G59920
AT1G60530	DRP4A
AT1G60720
AT1G60750
AT1G60787
AT1G61200
AT1G61230
AT1G61920
AT1G62160
AT1G62170
AT1G62170
AT1G62895
AT1G62900
AT1G62910
AT1G62914
AT1G63410
AT1G63410
AT1G63870
AT1G63870
AT1G63870
AT1G63870
AT1G63870
AT1G63870
AT1G65200
AT1G65350	UBQ13
AT1G66090	F15E12.17
AT1G66540
AT1G66540
AT1G66870
AT1G66870
AT1G67020
AT1G67025
AT1G67025
AT1G67235
AT1G69090
AT1G71390	RLP11
AT1G71390	RLP11
AT1G74290
AT1G75945
AT1G76960
AT1G80960
AT1G80960
AT1G80960
AT1G80960
AT1G80970
AT1G80970
AT1G80980
AT2G01280	MEE65
AT2G01280	MEE65
AT2G01280	MEE65
AT2G01280
AT2G01310
AT2G01780
AT2G02103
AT2G02520
AT2G02840
AT2G03955
AT2G04378
AT2G04378
AT2G04380
AT2G04380
AT2G04420
AT2G05050
AT2G05330
AT2G05330
AT2G05370
AT2G05370
AT2G07000
AT2G07190
AT2G07505
AT2G11205
AT2G11815
AT2G13547
AT2G13550
AT2G13550
AT2G13720
AT2G13760
AT2G13770
AT2G13770
AT2G13895
AT2G13950
AT2G14460
AT2G14700
AT2G14945
AT2G15260
AT2G15710
AT2G16290
AT2G16300
AT2G16520
AT2G17905
AT2G17920
AT2G19230
AT2G19240
AT2G19240
AT2G19365
AT2G19550
AT2G20613
AT2G21920
AT2G22340
AT2G24617
AT2G24620
AT2G26740	ATsEH
AT2G26750
AT2G29870
AT2G29880
AT2G32140
AT2G32140
AT2G35075
AT2G35075
AT2G35080
AT2G35080
AT2G35080
AT2G37125
AT2G39320	OTU8
AT2G40010	RPP0A
AT2G40955
AT2G40955
AT2G41590
AT2G41590
AT2G43865
AT2G44390
AT2G44390
AT2G44400
AT2G46460
AT3G01345
AT3G01415
AT3G03847	SAUR73
AT3G05410
AT3G05410	PPD7
AT3G05450
AT3G06990	F17A9.14
AT3G09510	F11F8_9
AT3G11060
AT3G11060	F11B9.2
AT3G11350	F24K9.2
AT3G11370	F24K9.3
AT3G13240
AT3G13240
AT3G14670
AT3G14670
AT3G14670
AT3G16400	NSP1
AT3G17190
AT3G17190
AT3G21080
AT3G22935
AT3G23320	MLM24.4
AT3G24514
AT3G24516
AT3G24517
AT3G24517
AT3G25013
AT3G25013
AT3G25013
AT3G25014
AT3G25720
AT3G27473
AT3G27473
AT3G27473	AT3G27470.1
AT3G27473
AT3G27495
AT3G27590
AT3G27980	PME30
AT3G27999
AT3G28070	UMAMIT46
AT3G28070	UMAMIT46
AT3G28070
AT3G28170
AT3G28193
AT3G28785
AT3G29080
AT3G29580
AT3G29580
AT3G29636
AT3G30160
AT3G30200
AT3G30370
AT3G43180	F7K15_30
AT3G43583
AT3G43910	T15B3_50
AT3G44006
AT3G44250	CYP71B38
AT3G44753
AT3G44753
AT3G44755
AT3G44785
AT3G45525
AT3G45560	F9K21.140
AT3G45760
AT3G45760
AT3G45990	ADF11
AT3G46340
AT3G46490
AT3G46490
AT3G47020
AT3G47140	F13I12.190
AT3G47350	HSD2
AT3G47350	HSD2
AT3G47350	HSD2
AT3G47360	HSD3
AT3G47675,AT3G47680
AT3G47680	T23J7.10
AT3G47920
AT3G47920	T17F15.210
AT3G47965
AT3G48620	P36
AT3G48835
AT3G52830	F3C22_230
AT3G53342
AT3G54363
AT3G54730
AT3G54730
AT3G54730
AT3G55860
AT3G55860
AT3G55860
AT3G57470
AT3G57470
AT3G57470
AT3G57470
AT3G57470
AT3G57580
AT3G57587
AT3G57840	T10K17.50
AT3G58420	F14P22.10
AT3G58430
AT3G58910
AT3G62460	T12C14_160
AT3G62470
AT4G00955
AT4G00955
AT4G01340
AT4G01350
AT4G01350
AT4G01595
AT4G01640
AT4G01735
AT4G01740
AT4G02000
AT4G02489
AT4G02540
AT4G02540
AT4G03157
AT4G03160
AT4G03490
AT4G03490
AT4G03490
AT4G03490
AT4G03490
AT4G03490	F9H3.12
AT4G03495
AT4G04650
AT4G04650
AT4G04680
AT4G04680
AT4G04680	T19J18.1
AT4G04740	CPK23
AT4G04740	CPK23
AT4G04775
AT4G05490	FBL22
AT4G05631
AT4G07825
AT4G07950
AT4G08190
AT4G08480	MEKK2
AT4G08760
AT4G08868
AT4G08874
AT4G08874
AT4G08875
AT4G08878
AT4G09360
AT4G09360
AT4G09589
AT4G09590	NHL22
AT4G09660
AT4G09860
AT4G09930	IAN11
AT4G10230	F24G24.30
AT4G10613
AT4G10880	F8M12.5
AT4G11430
AT4G11430
AT4G11543
AT4G11547
AT4G11745
AT4G11870
AT4G12520
AT4G12990
AT4G12990
AT4G12990
AT4G12990
AT4G13060
AT4G13965
AT4G14905
AT4G15096
AT4G15310	CYP702A3
AT4G15310	dl3700w
AT4G15320	CSLB06
AT4G15320	CSLB06
AT4G15320	CSLB06
AT4G15320	CSLB06
AT4G15320	CSLB6
AT4G16550
AT4G16550	dl4300c
AT4G18310
AT4G18310	T9A21.160
AT4G18320
AT4G18320
AT4G18692
AT4G18860
AT4G19240
AT4G19580
AT4G19580	F24J7.140
AT4G19620
AT4G19620
AT4G20095
AT4G20095
AT4G20095
AT4G20210	TPS08
AT4G20947
AT4G20953
AT4G22285
AT4G22285
AT4G23160	CRK8
AT4G23160	CRK8
AT4G23590
AT4G24980	UMAMIT16-psi
AT4G24980	F13M23.120
AT4G27890	BOB2
AT4G28790
AT4G28790
AT4G28790	BHLH23
AT4G28870	F16A16.20
AT4G30740
AT4G34780	T11I11.20
AT4G34881
AT4G39925
AT4G39930
AT5G01445
AT5G02330
AT5G02340
AT5G02350
AT5G02660
AT5G02930
AT5G05400
AT5G05400
AT5G05400
AT5G05400
AT5G05653
AT5G05657
AT5G06755
AT5G12280
AT5G12280
AT5G12280
AT5G15420
AT5G16486
AT5G17100
AT5G17167
AT5G18636
AT5G18880
AT5G19633
AT5G22590	MDJ22.1
AT2G05185,AT5G22608
AT5G22608
AT2G05185,AT5G22608
AT5G23411
AT5G23830	MRO11.13
AT5G23830	MRO11.13
AT5G24215
AT5G24355
AT5G24960	CYP71A14
AT5G24960	CYP71A14
AT5G25200
AT5G25230	GFL
AT5G25415
AT5G25420	NAT9
AT5G25920
AT5G27070	AGL53
AT5G27100	GLR2.1
AT5G27247
AT5G27260
AT5G27660	DEG14
AT5G27660	DEGP14
AT5G27889
AT5G27890
AT5G28660
AT5G29560
AT5G30520
AT5G33210	SRS8
AT5G33210	SRS8
AT5G33330
AT5G35450	RPP8L3
AT5G35603
AT5G35603
AT5G35603
AT5G35660
AT5G35660	MJE4.15
AT5G35920
AT5G36930	MLF18.50
AT5G36930	MLF18.50
AT5G36930	MLF18.50
AT5G37160	MJG14.23
AT5G37165
AT5G37940
AT5G37970
AT5G38190	MXA21.14
AT5G38270
AT5G38390
AT5G38391
AT5G38392
AT5G39110
AT5G39390	MUL8.7
AT5G39470
AT5G39770	MKM21.10
AT5G39775
AT5G39920	MYH19.80
AT5G41200	AGL75
AT5G41660	MBK23.19
AT5G41660
AT5G41740	MUF8.2
AT5G41740	MUF8.2
AT5G41740	MUF8.2
AT5G41740
AT5G41750
AT5G41750	MUF8.3
AT5G42280
AT5G42280
AT5G42280
AT5G42620	MFO20.3
AT5G42620	MFO20.3
AT5G42825
AT5G42965
AT5G43518	LURE1.4
AT5G43730
AT5G43740
AT5G43740
AT5G44566
AT5G44870	LAZ5
AT5G44870
AT5G44870
AT5G44870
AT5G44870
AT5G44870
AT5G44870
AT5G44870
AT5G44870
AT5G44870
AT5G44870
AT5G44870
AT5G44870
AT5G44870
AT5G44870
AT5G44870
AT5G44870	LAZ5
AT5G44870
AT5G44870
AT5G44870
AT5G44870
AT5G44870
AT5G44870
AT5G44870
AT5G44870
AT5G44870
AT5G44870
AT5G44870
AT5G44870
AT5G44870
AT5G44870
AT5G44870
AT5G44870
AT5G44870
AT5G45095
AT5G45113
AT5G45115
AT5G45450	MFC19.12
AT5G45460	MFC19.13
AT5G45469
AT5G45470	MFC19.14
AT5G45570
AT5G45573
AT5G46025
AT5G46310	MPL12.9
AT5G46490
AT5G46490
AT5G46490
AT5G46490
AT5G46490
AT5G46490
AT5G46490
AT5G46660	MZA15.6
AT5G48190	T27I15_80
AT5G48280	MIF21.17
AT5G49440
AT5G51195
AT5G52080	MSG15.18
AT5G52090	MSG15.19
AT5G52700
AT5G53740	MGN6.10
AT5G54700
AT5G54700
AT5G54710
AT5G54710
AT5G54710
AT5G54720
AT5G55790
AT5G55790	MDF20.23
AT5G55800	MDF20.24
AT5G56060	MDA7.10
AT5G56060
AT5G56470	GULLO7
AT5G59060
AT5G59660	MTH12.10
AT5G59660	MTH12.10
AT5G59660	MTH12.10
AT5G59670
AT5G60260
AT5G63625

### Sheet: S2
Table S2: Collection of Dutch accessions
Accession number	Name	Longitude	Latitude	Pt group	Mt group	Nuc group	Finder
1	Ohe-1	5.81183	52.0017	1	1	1c	Joost Keurentjes
18	Vgh-1	6.45163	51.939	1	1	2c	Joost Keurentjes
27	Scr-1	4.7057	52.7047	1	1	1c	Joost Keurentjes
32	Lin-1	4.9147	52.0629	2	2	2c	Julia Wind
72	Wla-1	5.63	52.945	2	2	1c	Maarten Koornneef
81	Zee-1	3.91972	51.6536	1	1	2c	Maarten Koornneef
85	Dbo-1	5.2875	51.6872	2	2	2c	Emile Clerkx
88	Hui-1	5.92083	51.9122	2	2	2a	Maarten Koornneef
92	Kam-1	5.90333	52.5567	1	1	1c	Maarten Koornneef
184	Syf-1	6.15528	53.4867	2	2	1a	Maarten Koornneef
249	Ola-1	5.81003	52.002	1	1	1c	Joost Keurentjes
325	Sdl-1	6.45083	52.0806	2	2	2b	Maarten Koornneef
332	Gim-1	5.31522	52.035	2	2	2a	Maarten Koornneef
335	Ens-1	6.88944	52.2222	1	1	2b	Maarten Koornneef
340	Med-2	6.3825	52.0931	2	2	1c	Maarten Koornneef
557	Rzd-1	4.50222	51.9208	3	3	2c	Maarten Koornneef
567	Ugc-1	5.82306	53.0392	2	2	1c	Maarten Koornneef
687	Alm-1	6.28917	52.1594	1	1	2a	Maarten Koornneef
712	Die-1	4.95528	52.3375	1	1	1c	Maarten Koornneef
736	Ast-1	6.56862	52.9932	3	3	2c	Bas Dekkers
764	Ker-1	6.062	50.8544	2	2	2c	Bas Dekkers
768	Kah-1	6.04074	50.8621	1	1	2c	Bas Dekkers
774	Gie-1	6.07181	51.9968	2	2	1c	Bas Dekkers
784	Oen-1	5.9025	53.4586	1	1	1b	Maarten Koornneef
816	Trs-3	5.72972	52.9383	1	1	2c	Maarten Koornneef
822	Ame-1	5.62694	53.4492	2	2	1c	Maarten Koornneef
826	Fra-1	5.54028	53.1864	2	2	1c	Maarten Koornneef
828	Fra-2	5.54111	53.1858	1	1	2c	Maarten Koornneef
837	Str-1	5.74167	52.9228	1	1	2c	Maarten Koornneef
886	Msd-1	4.21806	51.9592	2	2	2c	Lieke Koornneef
890	Hgv-1	6.51083	52.7172	1	1	2c	Maarten Koornneef
1016	Ruu-1	4.63809	52.2033	2	2	1a	Unknown
1060	Per-1	4.59789	52.3918	1	1	2c	Unknown
1070	Ede-1	5.67	52.0411	3	3	2a	Unknown
1098	Dbu-1	4.80446	53.0495	3	3	2b	Unknown
1135	Obe-2	4.87576	53.0851	1	1	1c	Unknown
1147	Coc-1	4.86991	53.1551	1	1	1c	Unknown
1157	Ovv-1	4.64744	52.2085	2	2	1a	Unknown
1166	Ens-2	6.85309	52.1395	1	1	2b	Unknown
1206	Bee-1	6.19045	51.9083	3	3	2a	Unknown
1210	Meg-2	6.39559	51.8368	1	1	2c	Unknown
1212	Ziw-1	6.51988	52.005	1	1	2c	Unknown
1214	Brv-1	6.61527	51.9402	1	1	2c	Unknown
1217	Mdm-1	5.1038	52.772	1	1	1c	Unknown
1220	Oss-1	4.99788	52.5748	2	2	1a	Unknown
1222	Vrt-1	5.06914	52.4938	1	1	2c	Unknown
1223	Coe-1	6.76572	52.6555	2	2	1c	Unknown
1224	Jop-1	6.22802	52.2076	1	1	1c	Unknown
1228	Emm-1	6.88658	52.7806	3	3	2b	Unknown
1229	Bus-1	5.15819	52.2821	1	1	1c	Unknown
1289	Emc-1	7.04858	52.8131	2	2	1c	Padraic Flood
1290	Odz-1	6.84668	52.8512	2	2	2c	Erik Wijnker
1293	Exl-1	6.85765	52.876	2	2	2c	Padraic Flood
1296	Reu-1	7.0031	52.8669	1	1	1c	Padraic Flood
1302	Zwt-1	7.03738	52.7223	2	2	1c	Julio Maia
1304	Wwy-1	6.6	52.8413	1	1	1c	Padraic Flood
1308	Haa-1	6.82085	52.809	1	1	1c	Padraic Flood
1313	Wwy-9	4.93723	52.892	1	1	1c	Padraic Flood
1333	Urk-1	6.28226	52.3966	1	1	1c	Joost Keurentjes
1335	Stn-3	6.72719	52.1989	1	1	1c	Joost Keurentjes
1341	Zwa-1	5.3995	51.9217	1	1	1c	Erik Wijnker
1361	Dbi-1	5.17722	52.1155	1	1	1c	Erik Wijnker
1363	Vld-1	5.82727	52.3293	1	1	1c	Joost Keurentjes
1364	Leu-1	5.74815	52.3047	3	3	2c	Joost Keurentjes
1366	Gar-1	5.72343	52.2354	2	2	2b	Joost Keurentjes
1378	Aze-1	6.7141	52.299	1	1	1c	Joost Keurentjes
1382	Hen-1	6.66228	52.2062	1	1	2a	Erik Wijnker
1395	Bed-1	5.19447	51.8874	2	2	2c	Padraic Flood
1396	Els-1	5.49863	51.9853	3	3	2b	Erik Wijnker
1400	Lim-1	4.6897	52.5638	1	1	1c	Erik Wijnker
1434	Wsk-1	6.87284	52.3608	2	2	2c	Joost Keurentjes
1459	Alo-1	6.67138	52.3651	1	1	1c	Joost Keurentjes
1463	Fle-1	6.80032	52.3832	1	1	1c	Joost Keurentjes
1466	Hez-1	6.85791	52.4395	2	2	1c	Joost Keurentjes
1467	Ste-1	6.38286	52.3573	2	2	1b	Joost Keurentjes
1470	Zwn-1	4.7305	52.1061	1	1	2c	Erik Wijnker
1473	Nul-1	4.85259	52.1667	3	3	2b	Erik Wijnker
1476	Zyl-1	4.84257	52.111	1	1	1c	Erik Wijnker
1483	Lsb-1	5.66873	52.088	2	2	1c	Leila Sharifzadeh Dehkordi
1509	Sbk-1	4.85426	51.9428	2	2	1a	Erik Wijnker
1512	Zwl-1	4.9742	52.6633	1	1	1c	Erik Wijnker
1536	Alk-1	4.93742	51.8011	2	2	2c	Bart Nieuwenhuis
1551	Owe-1	4.8738	51.6265	3	3	2c	Bart Nieuwenhuis
1587	Drn-1	6.09464	52.0537	2	2	2c	Marijke Slakhorst
1594	Var-2	5.9278	52.1762	3	3	2b	Marijke Slakhorst
1612	Sdh-2	5.9663	52.0098	1	1	2c	Marijke Slakhorst
1630	Nsp-1	5.67142	51.7963	2	2	2c	Frank Becker
1637	Moo-1	5.86814	51.7647	3	3	2b	Frank Becker
1657	Zwr-1	6.09777	52.5147	1	1	1c	Bart Nieuwenhuis
1658	Dal-1	6.24901	52.5253	2	2	1c	Bart Nieuwenhuis
1672	Stn-1	5.88309	51.6256	3	3	2c	Leo Willems
1675	Drt-1	5.58936	51.8837	1	1	2c	Leo Willems
1683	Vlie-3	5.54944	51.6265	1	1	2c	Leo Willems
1687	Odb-1	5.50093	51.7482	3	3	2c	Leo Willems
1689	Oer-2	5.44199	51.7266	1	1	2c	Leo Willems
1692	Bes-1	5.39477	51.4987	2	2	2c	Leo Willems
1696	Noo-1	5.48316	51.5535	2	2	2c	Leo Willems
1704	Hth-1	6.00732	51.5735	3	3	2a	Leo Willems
1716	Aff-1	6.03294	51.6343	2	2	2c	Leo Willems
1724	Gem-1	5.69077	51.5577	3	3	2c	Leo Willems
1726	Bak-1	5.73673	51.5017	2	2	2c	Leo Willems
1728	Mie-1	5.60985	51.4412	1	1	2c	Leo Willems
1774	Afs-1	5.35445	53.0805	2	2	1c	Magdalena Julkowska
1775	Bor-1	6.691	53.2	3	3	2c	Magdalena Julkowska
1780	Sbe-1	6.754	53.221	2	2	1c	Magdalena Julkowska
1824	Ter-1	5.35791	53.4159	2	2	1b	Magdalena Julkowska
1827	Dhs-1	5.2231	53.3877	2	2	1b	Magdalena Julkowska
1845	Vdp-1	5.01802	53.2908	2	2	1b	Magdalena Julkowska
1869	Vie-1	4.6414	52.4623	1	1	1c	Magdalena Julkowska
1931	Hol-1	6.228	52.802	1	1	2c	Magdalena Julkowska
1940	Til-2	4.742	53.005	2	2	1b	Magdalena Julkowska
1942	Sir-1	4.27648	52.0927	2	2	2c	Cilia Lelivelt
1947	Sir-2	4.27126	52.0926	2	2	2c	Cilia Lelivelt
1959	Dbm-1	4.39682	51.7059	2	2	2a	Gerald Freymark
1961	Alp-1	4.93738	51.5038	1	1	2c	Gerald Freymark
1962	Wnt-1	3.75752	51.5779	2	2	2b	Gerald Freymark
1964	Drs-1	4.84515	51.5889	2	2	2b	Gerald Freymark
1968	Gas-1	5.55659	51.2851	3	3	2b	Wouter Kohlen
1970	Wyn-1	5.44878	51.3876	1	1	2c	Wouter Kohlen
1977	Lkg-1	5.32628	51.2893	3	3	2b	Wouter Kohlen
1979	Ass-1	5.75094	51.3998	2	2	2c	Wouter Kohlen
1983	Hrn-1	5.94684	51.2083	1	1	2c	Wouter Kohlen
1988	Tkp-1	5.8427	51.1626	1	1	2c	Wouter Kohlen
1989	Trs-1	5.71647	51.2001	1	1	2c	Wouter Kohlen
1999	Sdh-3	6.1853	51.4244	1	1	1c	Wouter Kohlen
2008	Zui-1	5.67095	51.6915	1	1	2c	Wouter Kohlen
2015	Waa-1	5.86873	51.5463	2	2	2c	Wouter Kohlen
2024	Amr-1	5.97962	51.4368	1	1	2c	Wouter Kohlen
2031	Grh-1	5.94203	51.3598	2	2	2c	Wouter Kohlen
2038	Roe-1	6.0797	51.285	1	1	2c	Wouter Kohlen
2054	Wbr-1	5.33952	51.4427	3	3	2c	Wouter Kohlen
2056	Ase-1	6.04728	51.1921	2	2	2c	Wouter Kohlen
2064	Wds-1	4.44628	51.6863	3	3	2c	Daniel de Jong
2066	Odo-1	4.52291	51.6379	3	3	2b	Daniel de Jong
2078	Slo-1	5.76247	51.2638	3	3	2b	Wouter Kohlen
2082	Hey-1	5.90136	51.2475	2	2	2c	Wouter Kohlen
2088	Wee-1	5.68468	50.8515	2	2	2b	Wouter Kohlen
2101	Baz-1	4.63193	52.661	2	2	1c	Daniel de Jong
2103	Alk-1	4.75256	52.6324	2	2	1c	Daniel de Jong
2107	Twi-1	4.98755	51.5907	3	3	2b	Daniel de Jong
2109	Mst-1	5.68797	50.8486	2	2	2c	Unknown
2135	Kaa-1	5.03051	51.657	1	1	2b	Unknown
2151	Grb-1	5.93462	51.7766	1	1	1c	Unknown
2199	Hvh-1	4.00694	51.8303	1	1	2c	Maarten Koornneef
2203	Goe-2	3.98112	51.8181	1	1	2c	Maarten Koornneef
2206	Zbm-1	6.7185	51.9689	1	1	2c	Maarten Koornneef
2214	Zvl-1	6.66417	51.9783	3	3	2c	Maarten Koornneef
2231	Bal-1	5.58361	52.8989	2	2	1c	Maarten Koornneef
2244	Drd-1	4.68583	51.8148	2	2	2b	Erik Wijnker
2245	Spr-1	5.66412	53.0327	3	3	1c	Unknown
2251	Srl-1	4.56448	51.4988	1	1	2b	Kees van Dun
2257	Owe-12	4.52645	51.5889	3	3	2b	Kees van Dun
2260	Ndh-1	4.46119	51.4836	3	3	2c	Kees van Dun
2261	Rot-2	4.70276	51.5192	3	3	2c	Kees van Dun
2265	Drm-1	4.80621	51.7098	3	3	2c	Kees van Dun
2301	Brl-1	4.16442	51.8998	2	2	2b	Onno van Hest
2318	Hee-1	4.66032	52.5053	2	2	1c	Henriette Dekkers
2326	Del-1	4.35323	52.0137	3	3	2b	Albert Dijkhuizen
2329	Mar-1	6.53442	52.2488	3	3	1c	J. Vosman -selkes
2355	Tho-1	3.83265	51.332	1	1	2b	Pepijn Morgenstern
2356	Enk-1	5.28915	52.7054	2	2	1a	Bas Dekkers
2357	Hps-1	5.86085	51.6847	3	3	2c	Frank Becker
2360	Sta-1	5.30371	52.1194	1	1	2c	Bart Nieuwenhuis
2364	Mdb-1	3.61592	51.5026	1	1	2b	Daniel de Jong
2372	Rds-1	5.91735	51.8407	3	3	2c	Frank Becker
2373	Beu-1	5.76411	51.8622	2	2	2c	Frank Becker
2375	Wms-1	6.18967	53.0492	2	2	2b	Padraic Flood
2378	Obe-1	6.9168	52.3078	1	1	1c	Marijke Slakhorst
2381	Oho-1	6.81956	52.7557	2	2	1c	Bas Dekkers
2382	Sel-1	6.89884	52.6574	2	2	1c	Bas Dekkers
2385	Ohu-1	6.71614	52.7585	1	1	1c	Bas Dekkers
2390	Hgz-1	6.75722	53.1641	1	1	2c	Johan Bucher
2391	Zoe-1	6.75701	53.3941	3	3	2b	Rik Kooke
2392	Ryb-1	6.76429	53.4201	1	1	1c	Rik Kooke
2393	Dst-1	6.67522	53.3904	2	2	1c	Rik Kooke
2394	Emh-1	6.82332	53.4551	2	2	1c	Rik Kooke
2395	Ale-1	5.28834	52.4129	3	3	2b	Rik Kooke
2396	Lrb-1	5.05076	51.9086	3	3	2c	Unknown
2399	Vel-1	5.59985	52.6613	3	3	2b	Rik Kooke
2400	Eaz-1	4.63419	52.6212	1	1	1c	Padraic Flood
2405	Den-1	5.02846	52.9346	3	3	2b	Erik Wijnker
2406	Anp-1	4.82478	52.851	2	2	1c	Padraic Flood
2436	Goi-2	5.77063	53.1065	1	1	1c	Maarten Koornneef
2440	Ldd-1	4.52265	52.1559	2	2	2c	Maarten Koornneef
2442	Zie-1	5.25217	51.8122	2	2	2b	Alex Cadie
2456	Snh-1	7.15226	52.9476	2	2	2b	Maarten Koornneef
2458	Dli-1	4.25489	51.9711	2	2	2b	Maarten Koornneef
2459	Ael-1	6.70539	52.794	1	1	1c	Maarten Koornneef
2474	Goi-1	5.7751	53.0105	1	1	1c	Maarten Koornneef
2479	Dew-1	6.28177	52.6711	1	1	2c	Maarten Koornneef
40703	Nwe-1	4.64	52.22	2	2	1a	Maarten Koornneef
40710	Shn-1	6.24	53.49	2	2	1a	Maarten Koornneef

### Sheet: S3
Table S3: Pairs of near duplicate accessions
Accession 1	Accession 2	Genetic distance (# sites)	Geographic distance (km)	Cluster (in Figure 2b)
1	249	32913	0.13	1c
1942	1947	8394	0.36	2c
184	40710	25718	5.63	1a
1824	1827	9273	9.5	1b
2436	2474	26406	10.69	1c
2260	2261	45521	17.24	2c
1827	1845	13470	17.41	1b
1824	1845	13242	26.57	1b
1016	1509	7836	32.56	1a
1962	2301	6377	45.53	2b
1657	2385	39768	49.88	1c
2442	2458	7692	70.9	2b
1016	2356	11727	71.27	1a
1509	2356	10117	89.89	1a
2135	2364	30826	99.55	2b
184	2356	11858	104.53	1a
2356	40710	27896	108.08	1a
2326	2399	6478	111.41	2b
2078	2395	13465	131.96	2b
2391	2395	14113	147.27	2b
1098	2107	6071	162.8	2b
1016	184	9027	175.63	1a
40703	40710	46061	177.73	1a
1016	40710	25506	179.3	1a
1509	184	7975	192.99	1a
1509	40710	24567	195.98	1a
2078	2391	7070	246.54	2b

### Sheet: S4
Table S4: Accessions used for wind experiment
Sample ID	Accession name	GA5 allele
1016	Ruu-1	loss-of-function
1157	Ovv-1	loss-of-function
1220	Oss-1	loss-of-function
1509	Sbk-1	loss-of-function
1657	Zwr-1	Functional
1970	Wyn-1	Functional
1988	Tkp-1	Functional
2054	Wbr-1	Functional
2373	Beu-1	Functional
40703	Nwe-1	loss-of-function
40710	Shn-1	loss-of-function
CS76113	Col-0	Functional
CS76164	Ler	Functional
	Col-0 ga5	loss-of-function
	Ler ga5	loss-of-function

### Sheet: S5
Table S5: Climatic variables associating with qDPT
Variable	Explanation	Significant association at qDPT?
BIO1	Annual Mean Temperature	No
BIO2	Mean Diurnal Range (Mean of monthly (max temp ? min temp))	Yes
BIO3	Isothermality (BIO2/BIO7) (* 100)	Yes
BIO4	Temperature Seasonality (standard deviation *100)	No
BIO5	Max Temperature of Warmest Month	Yes
BIO6	Min Temperature of Coldest Month	No
BIO7	Temperature Annual Range (BIO5-BIO6)	Yes
BIO8	Mean Temperature of Wettest Quarter	No
BIO9	Mean Temperature of Driest Quarter	No
BIO10	Mean Temperature of Warmest Quarter	No
BIO11	Mean Temperature of Coldest Quarter	No
BIO12	Annual Precipitation	No
BIO13	Precipitation of Wettest Month	Yes
BIO14	Precipitation of Driest Month	No
BIO15	Precipitation Seasonality (Coefficient of Variation)	Yes
BIO16	Precipitation of Wettest Quarter	Yes
BIO17	Precipitation of Driest Quarter	No
BIO18	Precipitation of Warmest Quarter	No
BIO19	Precipitation of Coldest Quarter	No

### Sheet: S6
Table S6: Accessions used for validation of qDPT
Sample ID	Accession name	qDPT-A allele	qDPT-B allele
1	Ohe-1	A	B
27	Scr-1	a	b
32	Lin-1	A	B
72	Wla-1	A	B
81	Zee-1	a	B
85	Dbo-1	A	B
92	Kam-1	A	B
184	Syf-1	A	B
249	Ola-1	A	B
325	Sdl-1	A	B
712	Die-1	A	b
784	Kah-1	A	b
822	Ame-1	a	b
828	Fra-2	A	b
837	Str-1	A	b
890	Hgv-1	A	B
1016	Ruu-1	A	B
1060	Per-1	a	b
1070	Ede-1	a	b
1157	Ovv-1	A	b
1289	Emc-1	A	B
1473	Nul-1	A	B
1476	Zyl-1	A	b
1509	Sbk-1	A	B
1512	Zwl-1	a	b
2265	Drm-1	A	b
2301	Brl-1	a	b
2440	Ldd-1	a	b

### Sheet: S7
Table S7: Candidate genes located at qDPT-B, including T-DNA insertion lines used
ID	Gene name	T-DNA insertion line	Description
AT4G35820	AT4G35820	SALK_023179	2-oxoglutarate-dependent dioxygenase
AT4G35830	ACO1, ACONITASE 1	SALK_201863C	Encodes an aconitase that can catalyze the conversion of citrate to isocitrate through a cis-aconitate intermediate, indicating that it may participate in the TCA cycle and other primary metabolic pathways. The protein is believed to accumulate in the mitochondria and the cytosol. It affects CSD2 (At2g28190 - a superoxide dismutase) transcript levels and may play a role in the response to oxidati…
AT4G35840	ARABIDOPSIS TOXICOS EN LEVADURA 26, ATL26	SALK_057350	RING/U-box superfamily protein;(source:Araport11)
AT4G35850	AT4G35850	SALK_071137	Pentatricopeptide repeat (PPR) superfamily protein;(source:Araport11)
AT4G35860	ATGB2, ATRAB2C, ATRABB1B, GB2, GTP-BINDING 2	SALK_083103	GTP-binding protein ATGB2
AT4G35870	GFS10, MTV14, OSCA4.1	SALK_139226	early-responsive to dehydration stress protein (ERD4);(source:Araport11)
AT4G35880	AT4G35880	SALK_027513C	Eukaryotic aspartyl protease family protein;(source:Araport11)
AT4G35890	ATLARP1C, LA RELATED PROTEIN 1C, LARP1C	SALK_086569	Encodes a cytoplasmic LAM domain containing protein that is involved in leaf senescence. The mRNA is cell-to-cell mobile.
AT4G35900	ATBZIP14, FD, FD-1	SALK_118487	bZIP protein required for positive regulation of flowering. Mutants are late flowering. FD interacts with FT to promote flowering.Expressed in the shoot apex in floral anlagen, then declines in floral primordia.
AT4G35910	CTU2, CYTOPLASMIC THIOURIDYLASE 2	SALK_030197	Encodes a cytoplasmic thiouridylase that is essential for tRNA thiolation. Its activity appears to be important in root development.
AT4G35920	MCA1, MID1-COMPLEMENTING ACTIVITY 1	SALK206846C	Encodes an integral plasma membrane protein. Functionally complements the yeast mid1 mutant, a deficiency of Ca2+ influx. Involved in Ca2+ influx and mechanical sensing in roots. An over-expression line showed increased Ca2+ uptake than the wild type plant. The primary root of a knock-out mutant failed to penetrate a harder agar medium from a softer medium.
AT4G35930	ATFBS4, F-BOX STRESS INDUCED 4, FBS4	NA	F-box family protein;(source:Araport11)
AT4G35940	AT4G35940	NA	hypothetical protein;(source:Araport11)

### Sheet: S8
Table S8: Accessions used for validation of candidate genes iron deficiency
Sample ID	Accession name	Haplotype	FSD3 allele	Used for gene expression?	Used for allelic complementation crosses?
92	Kam-1	1	Tolerant	yes	yes
826	Fra-1	1	Tolerant	yes	yes
1470	Zwn-1	1	Tolerant	yes	no
1509	Sbk-1	1	Tolerant	yes	yes
2385	Ohu-1	1	Tolerant	yes	yes
2394	Emh-1	1	Tolerant	yes	yes
325	Sdl-1	2	Sensitive	yes	yes
1228	Emm-1	2	Sensitive	yes	yes
1361	Dbi-1	2	Sensitive	yes	yes
1587	Drn-1	2	Sensitive	yes	no
1716	Aff-1	2	Sensitive	yes	no
1724	Gem-1	2	Sensitive	yes	yes
1333	Urk-1	3	Sensitive	yes	yes
1396	Els-1	3	Sensitive	yes	yes
1594	Var-2	3	Sensitive	yes	yes
1683	Vlie-3	3	Sensitive	yes	yes
2103	Alk-1	3	Sensitive	yes	yes
2301	Brl-1	3	Sensitive	yes	no

### Sheet: S9
Table S9: Variant analysis around highest associated locus from the iron deficiency GWAS
Col-0 variant	Alternative variant	Postion (Chr. 5)	LOD score	r2 with variant 7856132 (Chr. 5)	Location	Closest nearby gene(s)	Substitution
G	A	7845824	5.23138	0.848327	intergenic	AT5G23290
G	A	7845939	6.72404	0.897802	intergenic	AT5G23290
GA	G	7847263	6.21757	0.887614	intron	AT5G23290
C	T	7847292	6.26114	0.882745	intron	AT5G23290
C	T	7850091	6.29308	0.888598	intron	AT5G23300
C	T	7850330	4.10442	0.60936	intergenic	AT5G23399 and AT5G23310
G	T	7852801	6.47104	0.893414	intergenic	AT5G23310 and AT5G23320
A	G	7853332	7.74911	0.994702	intergenic	AT5G23310 and AT5G23320
G	A	7854801	6.47104	0.893414	exon	AT5G23330	Synonymous
A	G	7854992	6.47104	0.893414	exon	AT5G23330	Synonymous
T	A	7855511	6.61897	0.888598	exon	AT5G23330	Non-synonymous subsitution: Leucine -> Isoleucine
G	T	7856132	8.02368	1	intergenic	AT5G23330 and AT5G23340
A	G	7856898	6.47104	0.893414	intron	AT5G23340
G	A	7857803	6.72404	0.897802	exon	AT5G23340	Synonymous
G	A	7859346	7.92622	0.973703	exon	AT5G23350	Synonymous
CT	C	7859424	7.92622	0.973703	intergenic	AT5G23350 and AT5G23360
A	C	7860215	7.85962	0.922627	intergenic	AT5G23350 and AT5G23360
A	G	7860357	5.19712	0.576763	intergenic	AT5G23350 and AT5G23360
AGTATAGT	A	7860359	4.68518	0.569765	intergenic	AT5G23350 and AT5G23360
G	C	7860385	4.6674	0.569765	intergenic	AT5G23350 and AT5G23360
GT	G	7860393	4.6674	0.569765	intergenic	AT5G23350 and AT5G23360
G	A	7860417	4.6674	0.569765	intergenic	AT5G23350 and AT5G23360
C	CA	7860454	5.15733	0.576763	intergenic	AT5G23350 and AT5G23360
G	A	7860469	4.9204	0.573242	intergenic	AT5G23350 and AT5G23360
G	A	7860477	4.9204	0.573242	intergenic	AT5G23350 and AT5G23360
G	GAA	7860494	4.9204	0.573242	intergenic	AT5G23350 and AT5G23360
C	T	7861657	5.09526	0.679379	intergenic	AT5G23350 and AT5G23360
A	T	7862772	6.00191	n.d.	intergenic	AT5G23360 and AT5G23370
T	G	7862782	5.56813	0.801905	intergenic	AT5G23360 and AT5G23370
C	T	7864460	5.56851	0.723598	intergenic	AT5G23370 and AT5G23380
C	T	7865357	5.58882	0.727924	intergenic	AT5G23370 and AT5G23380
A	T	7865454	5.58882	0.727924	intergenic	AT5G23370 and AT5G23380
G	C	7865683	6.02296	0.812685	intergenic	AT5G23370 and AT5G23380
A	AT	7866161	5.94523	0.793035	intergenic	AT5G23370 and AT5G23380
T	C	7866227	7.25177	0.852503	intergenic	AT5G23370 and AT5G23380
A	AAAAG	7866717	n.d.	0.626413	intergenic	AT5G23370 and AT5G23380
A	G	7866844	6.86576	0.853181	intron	AT5G23380
T	C	7866900	5.54146	0.78702	intron	AT5G23380
A	G	7866903	5.57326	0.79162	intron	AT5G23380
A	C	7867989	4.74167	0.556382	exon	AT5G23380	Non-synonymous subsitution: Isoleucine -> Leucine

### Sheet: S10
Table S10: RTq-PCR primers used in this study
Arabidopsis gene ID	Annotation	Forward sequences (5' -> 3')	Reverse sequences (5' -> 3')	Reference
AT2G28390	SAND	AACTCTATGCAGCATTTGATCCACT	TGATTGCATATCTTTATCGCCATC	Czechowski et al., 2005
AT5G34270	TIP41-like	GTGAAAACTGTTGGAGAGAAGCAA	TCAACTGGATACCCTTTCGCA	-
AT5G08290	YLS8	TTACTGTTTCGGTTGTTCTCCATTT	CACTGAATCATGTTCGAAGCAAGT	-
AT1G23020	FRO3	GATTCTACTGGCTTCTCTTGG	CTAATCCGGCCTTCACTAAC	Mukherjee et al., 2005
AT4G25100	FSD1	TGTGATGTTTTCCCCAGTGA	CTACGTCCTCAAGCCACCTC	Gawronski et al., 2014
AT5G23290	PFD5	ATTGGCACTGGTTACTTCATTG	CTGCGACCTCAAAAAGTTGAT	-
AT5G23300	PYRD	GGGATTTGCCTATGGAGGAC	TGCTTCATGGATCGACTTGA	-
At5G23310	FSD3 both splice variants	ACAACGGGAATCCTTTACCC	TTTTGAGGCGTGTCTCCAC	-
At5G23310	FSD3 splice variant 1	AGAAGGCTTGAGGTGGTCAA	AAGAGTGCTCCCACACATCC	-
At5G23310	FSD3 splice variant 2	TCCGGTTGCTAGAACGACAG	GCGATTGGGATGTTGGGTTC	Lee et al., 2019
AT5G23320	STE14A	TCAGTGACACCAGCATCAGAC	CGTGAATGGTGATGGCTAGA	-
AT5G23330	RIBF1	AGCCAAATGCGACAGAAAAC	ACGCTGGCAAATTCAATCTC	-
AT5G23340	MDK15_20	TGATAATCGGTGGATGCAGA	AGCACCAATCCATCCTCAAG	-
AT5G23350	MDK15_21	TGCTGCGAAAGAAGAAAACC	GCCTCCCATTTGAAGGATCT	-
AT5G23360	MDK15_22	TGAACCAGAGTCAGAACACGA	TAGCTCACGAATCCCATGAA	-
AT5G23370	MDK15_23	ATCAAGGTGGCTTCTCCTCA	TGGCTTCGTTGTGTTTTGAC	-
AT5G23380	DUF789	GATGCCTGGGACATCAGATT	GGGTCCGCCGTAAAACTTA	-
